# Systematic, high-throughput characterization of bacteriophage gene essentiality on diverse hosts

**DOI:** 10.1101/2024.10.10.617714

**Authors:** Jackie Chen, Erick D. Nilsen, Chutikarn Chitboonthavisuk, Charlie Y. Mo, Srivatsan Raman

## Abstract

Understanding core and conditional gene essentiality is crucial for decoding genotype-phenotype relationships in organisms. We present PhageMaP, a high-throughput method to create genome-scale phage knockout libraries for systematically assessing gene essentiality in bacteriophages. Using PhageMaP, we generate gene essentiality maps across hundreds of genes in the model phage T7 and the non-model phage Bas63, on diverse hosts. These maps provide fundamental insights into genome organization, gene function, and host-specific conditional essentiality. By applying PhageMaP to a collection of anti-phage defense systems, we uncover phage genes that either inhibit or activate eight defenses and offer novel mechanistic hypotheses. Furthermore, we engineer synthetic phages with enhanced infectivity by modular transfer of a PhageMaP-discovered defense inhibitor from Bas63 to T7. PhageMaP is generalizable, as it leverages homologous recombination, a universal cellular process, for locus-specific barcoding. This versatile tool advances bacteriophage functional genomics and accelerates rational phage design for therapy.
