## Supplementary material for "Systematic, high-throughput characterization of bacteriophage gene essentiality on diverse hosts": phagemap_primers

### Sheet: Sheet1
Primer	Sequence	Note
pUC19_BB_F	GCAAAAGAAGAGTAGTGTGATcgaaagggcctcgtgatacg	For pUC19 bacbone amplification with pUC19_BB_R
pUC19_BB_R	GACTTCAGTCTTGAAAAGCCCtcgtgccagctgcattaatg	For pUC19 bacbone amplification with pUC19_BB_F
g576_Twist	GGGCTTTTCAAGACTGAAGTC	For amplification of a fragment containing donor DNA and sgRNA with 2969
2969	ATCACACTACTCTTCTTTTGC	For amplification of a fragment containing donor DNA and sgRNA with g576_Twist
SC101Cas9_BB_BsmBI_F	GAATCTCTCGTCTCAGTTTTAGAGCTAGAAATAGCAAGTTAAAATAAG	For pUC19 bacbone/sgRNA scaffold amplification. Also used with puc19sfGFP_removeBsa_R for removal of BsaI sites.
SC101Cas9_BB_BsmBI_R	CACCTGATCGTCTCAGACTTCAGTCTTGAAAAGCCC	For pUC19 bacbone/sgRNA scaffold amplification. Also used with puc19sfGFP_removeBsa_F for removal of BsaI sites.
pUC19_sfGFP_F	AAGTCTGAGACGATCAGGTGtttacggctagctcagtcct	For amplification of sfGFP fragment
pUC19_sfGFP_R	AAAACTGAGACGAGAGATTCctaggtctagggcggcggat	For amplification of sfGFP fragment
pUC19_Kan_F	tttgatgctcgatgagtttttctaactgtcagaccaagtttactcatatatactttagat	For pUC19 bacbone/sgRNA scaffold amplification with pUC19_Kan_R to remove AmpR cassette
pUC19_Kan_R	tcccgttgaatatggctcatactcttcctttttcaatattattgaagcatttatc	For pUC19 bacbone/sgRNA scaffold amplification with pUC19_Kan_F to remove AmpR cassette
KanR_F	atgagccatattcaacgggaaac	For amplification of the KanR cassette with KanR_R
KanR_R	ttagaaaaactcatcgagcatcaaatg	For amplification of the KanR cassette with KanR_F
puc19sfGFP_removeBsa_F	cagcttggGCAAAAGAAGAGTAGTGTGATcgaaagggcct	Used with SC101Cas9_BB_BsmBI_R for removal of BsaI sites
puc19sfgfp_removeBsa_R	CTCTTCTTTTGCccaagctggtttaaactcaatgatgatgatgatgatg	Used with SC101Cas9_BB_BsmBI_F for removal of BsaI sites
pUC19sfGFP_BsaI_F	AAGTCTGAGACCATCAGGTGtttacggctagctcagtcct	Used with pUC19sfGFP_BsaI_R to amplify the sfGFP fragment from pUC19-Donor-BsmBI
pUC19sfGFP_BsaI_R	AAAACTgagaccAGAGATTCctaggtctagggcggcggat	Used with pUC19sfGFP_BsaI_F to amplify the sfGFP fragment from pUC19-Donor-BsmBI
pUC19_BsaI_F	GAATCTCTggtctcAGTTTTAGAGCTAGAAATAGCAAGTTAAAATAAG	Used with pUC19_BsaI_R to amplify the pUC19 vector from pUC19-Donor-BsmBI
pUC19_BsaI_R	CACCTGATGGTCTCAGACTTCAGTCTTGAAAAGCCC	Used with pUC19_BsaI_F to amplify the pUC19 vector from pUC19-Donor-BsmBI
4312	catggtatatctccttcttaaagtt	Used with SC101Tet_BB_F to amplify the SC101 backbone
SC101Tet_BB_F	taattgattaatacctaggctgctaaac	Used with 4312 to amplify the SC101 backbone
SC101-Cas9_F	aactttaagaaggagatataccatgGATAAGAAATACTCAATAGGCTTAGA	Used with SC101-Cas9_R to amplify the Cas9 gene
SC101-Cas9_R	CATCAGTCACCTCCTAGCTGAC	Used with SC101-Cas9_F to amplify the Cas9 gene
SC101-Cas9-RecA_F	GTCAGCTAGGAGGTGACTGATGGCTATCGACGAAAACAAACAG	Used with SC101-Cas9-RecA_R to amplify the recA gene
SC101-Cas9-RecA_R	gtttagcagcctaggtattaatcaattaTTAAAAATCTTCGTTAGTTTCTGCTACG	Used with SC101-Cas9-RecA_F to amplify the recA gene
SC101-Cas9-sfGFP_F	GTCAGCTAGGAGGTGACTGATGcgtaaaggcgaagagctg	Used with SC101-Cas9-sfGFP_R to amplify the sfGFP gene
SC101-Cas9-sfGFP_R	gtttagcagcctaggtattaatcaattattatttgtacagttcatccataccatgc	Used with SC101-Cas9-sfGFP_F to amplify the sfGFP gene
gALL_Twist_F	CGCACCGTCTCCAGTC	For PCR amplification of T7 donor sequences from oligo pools with gALL_Twist_F
gALL_Twist_R	CGTCCCGTCTCCAAAC	For PCR amplification of T7 donor sequences from oligo pools with gALL_Twist_R
TwistPhageDeletion_BsaI_F	GCGTGGGTCTCGAGTC	For PCR amplification of Bas63 donor sequences from oligo pools with TwistPhageDeletion_BsaI_R
TwistPhageDeletion_BsaI_R	GCAGGGGTCTCGAAAC	For PCR amplification of Bas63 donor sequences from oligo pools with TwistPhageDeletion_BsaI_F
BC_oligo100	CTCTGGTTACGCAGGACACTCGNNNNNNNNNNNNNNNNTCGCTTCCGGGCATATGGTCCA	For creating 16N barcode insert
BC_oligo100_F	ggcttcggactgggtctcTGAgTGAcTGActgctgtccCTCTGGTTACGCAGGACACTCG	For creating 16N barcode insert with BsaI recognition sites
BC_oligo100_R	taagacggtctcTTGAcgTGAgcTGAggcTGGACCATATGCCCGGAAGCGA	For creating 16N barcode insert with BsaI recognition sites
Twist_BColigo100_BsmBI_F	tcggactgcgtctctgagTGACTAATCACTCATGAccCTCTGGTTACGCAGGACACTCG	For creating 16N barcode insert with BsmBI recognition sites
Twist_BColigo100_BsmBI_R	taagaccgtctcTTGAcgTGAgcTGAgagcTGGACCATATGCCCGGAAGCGA	For creating 16N barcode insert with BsmBI recognition sites
DelLib4N_NGS_F	ACACTCTTTCCCTACACGACGCTCTTCCGATCTNNNNgaGGGCTTTTCAAGACTGAAGTC	For generating sequencing amplicons of donor plasmid libraries
DelLib3N_NGS_F	ACACTCTTTCCCTACACGACGCTCTTCCGATCTNNNgaGGGCTTTTCAAGACTGAAGTC	For generating sequencing amplicons of donor plasmid libraries
DelLib2N_NGS_F	ACACTCTTTCCCTACACGACGCTCTTCCGATCTNNgaGGGCTTTTCAAGACTGAAGTC	For generating sequencing amplicons of donor plasmid libraries
DelLib4N_NGS_F	GACTGGAGTTCAGACGTGTGCTCTTCCGATCTNNNNTCAAGTTGATAACGGACTAGCC	For generating sequencing amplicons of donor plasmid libraries
DelLib3N_NGS_F	GACTGGAGTTCAGACGTGTGCTCTTCCGATCTNNNTCAAGTTGATAACGGACTAGCC	For generating sequencing amplicons of donor plasmid libraries
DelLib2N_NGS_F	GACTGGAGTTCAGACGTGTGCTCTTCCGATCTNNTCAAGTTGATAACGGACTAGCC	For generating sequencing amplicons of donor plasmid libraries
BC_0N_Rep1_F	ACACTCTTTCCCTACACGACGCTCTTCCGATCTTAGTAGGAGTGACTAATCACTCATGAcc	For generating replicate 1 sequencing amplicons of pre/post-selection phage libraries
BC_0N_Rep1_R	GACTGGAGTTCAGACGTGTGCTCTTCCGATCTTTAGGTGAcgTGAgcTGAgagc	For generating replicate 1 sequencing amplicons of pre/post-selection phage libraries
BC_1N_Rep2_F	ACACTCTTTCCCTACACGACGCTCTTCCGATCTTAGNCTAGAGTGACTAATCACTCATGAcc	For generating replicate 2 sequencing amplicons of pre/post-selection phage libraries
BC_1N_Rep2_R	GACTGGAGTTCAGACGTGTGCTCTTCCGATCTTNCTAGTGAcgTGAgcTGAgagc	For generating replicate 2 sequencing amplicons of pre/post-selection phage libraries
BC_2N_Rep3_F	ACACTCTTTCCCTACACGACGCTCTTCCGATCTTAGNNGCTGAGTGACTAATCACTCATGAcc	For generating replicate 3 sequencing amplicons of pre/post-selection phage libraries
BC_2N_Rep3_R	GACTGGAGTTCAGACGTGTGCTCTTCCGATCTTNNGCTGTGAcgTGAgcTGAgagc	For generating replicate 3 sequencing amplicons of pre/post-selection phage libraries
WTT7_ddPCR_F	cactgccaatctgtgaacttg	For ddPCR amplification of a WT T7 genomic fragment with WTT7_ddPCR_R
WTT7_ddPCR_R	gatgctcaagtgcctgatttag	For ddPCR amplification of a WT T7 genomic fragment with WTT7_ddPCR_F
WTT7_Probe	/56-FAM/tctcgctgttgaccatctcgacca/3BHQ_1/	For ddPCR detection of a WT T7 genomic fragment
Recombined_ddPCR_F	AGTGACTAATCACTCATGAcc	For ddPCR amplification of the barcode insert with Recombined_ddPCR_R
Recombined_ddPCR_R	GTGAcgTGAgcTGAgag	For ddPCR amplification of the barcode insert with Recombined_ddPCR_F
Recombined_Probe	/5HEX/CGAGTGTCCTGCGTAACCA/3BHQ_1/	For ddPCR detection of the barcode insert
Kan_ddPCR_F	caaaggtagcgttgccaatg	For ddPCR amplification of the KanR fragment with Kan_ddPCR_R
Kan_ddPCR_R	accatgcatcatcaggagtac	For ddPCR amplification of the KanR fragment with Kan_ddPCR_F
Kan_FAMProbe	/56- FAM/tatgcctcttccgaccatcaagca/3BHQ_1/	For ddPCR detection of the KanR fragment
Bas63_ddPCR_F	tacttggtacaatccagatacag	For ddPCR amplification of a WT Bas63 genomic fragment with Bas63_ddPCR_R
Bas63_ddPCR_R	taatggtcttcagcctcacc	For ddPCR amplification of a WT Bas63 genomic fragment with Bas63_ddPCR_F
Bas63_FAMProbe	/56-FAM/tgcaccatcaatgtcaactccacaa/3BHQ_1/	For ddPCR detection of a WT Bas63 genomic fragment
542	TATAACGTTTTTGAACACACATGAACAAGGTCTCACAGTGTACGGACCTAAAGTTCCCCC	For generating fragment 1 of the T7 genome with 543
543	ATTACGCGATGACAGTAGACAACCTTTCCG	For generating fragment 1 of the T7 genome with 542
544	TGCAGCAATACCGGAAAGGTTGTCTACTGT	For generating fragment 2 of the T7 genome with 545
545	ATATGTCTCCTCATAGATGTGCCTATGTGG	For generating fragment 2 of the T7 genome with 544
546	ACTTGTGACTCCACATAGGCACATCTATGA	For generating fragment 3 of the T7 genome with 547
547	GAATAACCTGAGGGTCAATACCCTGCTTGT	For generating fragment 3 of the T7 genome with 546
548	GACATGATGGACAAGCAGGGTATTGACCCT	For generating fragment 4 of the T7 genome with 549
549	ACATTCAAATATGTATCCGCTCATGAGACAAGGGACACAGAGAGACACTCAAGGTAACAC	For generating fragment 4 of the T7 genome with 548
delta0.3_F	aggaagtcgaggagtacgagg	For generating fragemnt for T7∆0.3 assembly
delta0.3_R	cttcatcctcctcgtactcctcgacttcctgaaaacgttgttgtaagtcatgttagac	For generating fragemnt for T7∆0.3 assembly
delta0.4_F2	agaatctgctgagtgatagactcaagg	For generating fragemnt for T7∆0.4 assembly
delta0.4_R1	agtctatcactcagcagattctcgttggtagtagacattactcttcatcc	For generating fragemnt for T7∆0.4 assembly
delta0.5_F2	aatcatcaaaggggcactacgcaaatg	For generating fragment for T7∆0.5 assembly
delta0.5_R1	gcgtagtgcccctttgatgattggtgagtagaccgatagtaagcatatacattactc	For generating fragment for T7∆0.5 assembly
delta0.6A_F2	agataggttccggctatgaCAGAACG	For generating fragment for T7∆0.6A assembly
delta0.6A_R1	CTGtcatagccggaacctatctgtgtggattggcataacgtagtgcttc	For generating fragment for T7∆0.6A assembly
delta0.6B_F2	gccaagaaactcgccgcacttg	For generating fragment for T7∆0.6B assembly
delta0.6B_R1	caagtgcggcgagtttcttggctgccattgggcatataacctttctttAAGC	For generating fragment for T7∆0.6B assembly
delta0.7_F2	tgggctgaacgtcaagaacgg	For generating fragment for T7∆0.7 assembly
delta0.7_R1	gccgttcttgacgttcagcccacatcttgaaccctgcgtcagcc	For generating fragment for T7∆0.7 assembly
delta19.5_F5	gtttgctctatactcacttgtagcgattaggg	For generating fragment for T7∆19.5 assembly
delta19.5_R4	tacaagtgagtatagagcaaacccgcagtaggttcaacaataagcgg	For generating fragment for T7∆19.5 assembly
delta3.8_F3	taggagggaattgcatggacaattc	For generating fragemnt for T7∆3.8 assembly
delta3.8_R2	aattgtccatgcaattccctcctacggagccttatagaattgtttataagacttgc	For generating fragemnt for T7∆3.8 assembly
delta4.3_F3	gtggcaaaccaagctcaacagc	For generating fragment for T7∆4.3 assembly
delta4.3_R2	gctgttgagcttggtttgccacacgaaccagcagttggcctaacttc	For generating fragment for T7∆4.3 assembly
delta4.5_F3	gaagctggtcgcgtcaatgaagc	For generating fragment for T7∆4.5 assembly
delta4.5_R2	cttcattgacgcgaccagcttcgttccactggtcagctgtatcggatag	For generating fragment for T7∆4.5 assembly
delta4.7_F3	tcgttgccgataagaccaacatgattc	For generating fragment for T7∆4.7 assembly
delta4.7_R2	atgttggtcttatcggcaacgattagcttcatggtacttaacgtcctccag	For generating fragment for T7∆4.7 assembly
delta5.3_F3	cacatgggacgaagtaaaaggtaagacatcc	For generating fragment for T7∆5.3 assembly
delta5.3_R2	accttttacttcgtcccatgtgacccagctttggtaaatttgtaggctactag	For generating fragment for T7∆5.3 assembly
delta7.7_F	aacgcgaatactacagcgtaagac	For generating fragemnt for T7∆7.7 assembly
delta7.7_R	ctccatgtcttacgctgtagtattcgcgttagagttgacacctccggtc	For generating fragemnt for T7∆7.7 assembly
pSM103-BB-R	tttttataacctccttagagctcgaattcc	For amplification of pSM103 vector with 1517
1517	TGAGATCCGGCTGCTAACAAAG	For amplification of pSM103 vector with pSM103-BB-R
gp0.3_F	cgagctctaaggaggttataaaaaATGGCtatgtctaacatgacttacaac	For generating T7gp0.3 insert
gp0.3_R	ctttgttagcagccggatctcattactcttcatcctcctcgtac	For generating T7gp0.3 insert
gp0.6A_F	cgagctctaaggaggttataaaaaatgatgaagcactacgttatgc	For generating T7gp0.6A insert
gp0.6A_R	ctttgttagcagccggatctcaTCAGTGCGTTCTGtcatagc	For generating T7gp0.6A insert
gp0.7_F	cgagctctaaggaggttataaaaaatgaacattaccgacatcatgaac	For generating T7gp0.7 insert
gp0.7_R	ctttgttagcagccggatctcatcagcccattaacattgcg	For generating T7gp0.7 insert
gp1_F	cgagctctaaggaggttataaaaaatgaacacgattaacatcgctaaga	For generating T7gp1 insert
gp1_R	ctttgttagcagccggatctcattacgcgaacgcgaagtcc	For generating T7gp1 insert
gp1.1_F	cgagctctaaggaggttataaaaaatgcgtaacttcgaaaagatgacc	For generating T7gp1.1 insert
gp1.1_R	ctttgttagcagccggatctcattactgaccctcccagctacg	For generating T7gp1.1 insert
gp1.2_F	cgagctctaaggaggttataaaaaatgggacgtttatatagtggtaatctg	For generating T7gp1.2 insert
gp1.2_R	ctttgttagcagccggatctcattacttccagtccttcaactgg	For generating T7gp1.2 insert
gp1.4_F	cgagctctaaggaggttataaaaaatgtttaagaaggttggtaaattccttg	For generating T7gp1.4 insert
gp1.4_R	ctttgttagcagccggatctcattaccagttaactatactccacacgc	For generating T7gp1.4 insert
gp1.5_F	cgagctctaaggaggttataaaaaatgatgtacttaatgccattactcatcg	For generating T7gp1.5 insert
gp1.5_R	ctttgttagcagccggatctcattaagcgtgaccatctggc	For generating T7gp1.5 insert
gp1.6_F	cgagctctaaggaggttataaaaaatgtttcgacttcattacaacaaaagc	For generating T7gp1.6 insert
gp1.6_R	ctttgttagcagccggatctcatcagaacacctccttgattcgtttg	For generating T7gp1.6 insert
gp1.7_F	cgagctctaaggaggttataaaaaatgggactgttagatggtgaagc	For generating T7gp1.7 insert
gp1.7_R	ctttgttagcagccggatctcattatgcataacatttatccttatgtttctcaaag	For generating T7gp1.7 insert
gp1.8_F	cgagctctaaggaggttataaaaaatgcataacttcaagtcaacccc	For generating T7gp1.8 insert
gp1.8_R	ctttgttagcagccggatctcatcattgacctctcgatttccaaag	For generating T7gp1.8 insert
gp10A_F	cgagctctaaggaggttataaaaaatggctagcatgactggtgg	For generating T7gp10A insert
gp10A_R	ctttgttagcagccggatctcattactccactttgaaaaccactgc	For generating T7gp10A insert
gp11_F	cgagctctaaggaggttataaaaaatgcgctcatacgatatgaacg	For generating T7gp11 insert
gp11_R	ctttgttagcagccggatctcattagcgagtcagtagaccagaag	For generating T7gp11 insert
gp12_F	cgagctctaaggaggttataaaaaatggcactcattagccaatcaatc	For generating T7gp12 insert
gp12_R	ctttgttagcagccggatctcattaaataccggaacttctccgtaagtag	For generating T7gp12 insert
gp14_F	cgagctctaaggaggttataaaaaatgtgttgggcagccgc	For generating T7gp14 insert
gp14_R	ctttgttagcagccggatctcattacctccccgtcttggttc	For generating T7gp14 insert
gp15_F	cgagctctaaggaggttataaaaaatgagtaaaattgaatctgcccttcaag	For generating T7gp15 insert
gp15_R	ctttgttagcagccggatctcattactccttacgtccgtagatgaac	For generating T7gp15 insert
gp16_F	cgagctctaaggaggttataaaaaatggataagtacgataagaacgtaccaag	For generating T7gp16 insert
gp16_R	ctttgttagcagccggatctcattatttcctacgctccctcaagttaac	For generating T7gp16 insert
gp18_F	cgagctctaaggaggttataaaaaatggaaaaggataagagccttattacattc	For generating T7gp18 insert
gp18_R	ctttgttagcagccggatctcatcactgtaatgtgtaaatatcatcatccg	For generating T7gp18 insert
gp19.5_F	cgagctctaaggaggttataaaaaatgttccgcttattgttgaacc	For generating T7gp19.5 insert
gp19.5_R	ctttgttagcagccggatctcactaatcgctacaagtgagtatagagc	For generating T7gp19.5 insert
gp2_F	cgagctctaaggaggttataaaaaatgtcaaacgtaaatacaggttcacttag	For generating T7gp2 insert
gp2_R	ctttgttagcagccggatctcattacttcggtgctacacaaggac	For generating T7gp2 insert
gp2.5_F	cgagctctaaggaggttataaaaaatggctaagaagattttcacctctg	For generating T7gp2.5 insert
gp2.5_R	ctttgttagcagccggatctcattagaagtctccgtcttcgtctg	For generating T7gp2.5 insert
gp2.8_F	cgagctctaaggaggttataaaaagtggaactgcgggagaaaatc	For generating T7gp2.8 insert
gp2.8_R	ctttgttagcagccggatctcattagcgccgtaacctgcc	For generating T7gp2.8 insert
gp4.3_F	cgagctctaaggaggttataaaaaatgttcaaactgattaagaagttagg	For generating T7gp4.3 insert
gp4.3_R	ctttgttagcagccggatctcattactcaaagaatttggaaagctg	For generating T7gp4.3 insert
gp4.5_F	cgagctctaaggaggttataaaaaatgtctaacgtagctgaaactatcc	For generating T7gp4.5 insert
gp4.5_R	ctttgttagcagccggatctcattagttatcaatcttgtcgaggatagc	For generating T7gp4.5 insert
gp4.7_F	cgagctctaaggaggttataaaaaatgcgtgaccctaaagttatcc	For generating T7gp4.7 insert
gp4.7_R	ctttgttagcagccggatctcattatcgtgacttaacaatctcttcatatg	For generating T7gp4.7 insert
gp5_F	cgagctctaaggaggttataaaaaATGATCGTTTCTGACATCGAAGC	For generating T7gp5 insert
gp5_R	ctttgttagcagccggatctcatcagtggcaaatcgccca	For generating T7gp5 insert
gp5.3_F	cgagctctaaggaggttataaaaaatgaacgaaagacacttaacaggtg	For generating T7gp5.3 insert
gp5.3_R	ctttgttagcagccggatctcactatagttttatgcctttgtttctcttgc	For generating T7gp5.3 insert
gp5.7_F	cgagctctaaggaggttataaaaaAtgtctgactacctgaaagtgc	For generating T7gp5.7 insert
gp5.7_R	ctttgttagcagccggatctcattagacacatcctcccattcgtttc	For generating T7gp5.7 insert
gp5.9_F	cgagctctaaggaggttataaaaaatgtctcgtgaccttgtgac	For generating T7gp5.9 insert
gp5.9_R	ctttgttagcagccggatctcatcaagaagtgccattaagtttctcc	For generating T7gp5.9 insert
gp6.7_F	cgagctctaaggaggttataaaaaatgtgtttctcaccgaaaattaaaactcc	For generating T7gp6.7 insert
gp6.7_R	ctttgttagcagccggatctcatcacttcttacctccaaatgcgg	For generating T7gp6.7 insert
gp7.3_F	cgagctctaaggaggttataaaaaatgggtaagaaagttaagaaggccg	For generating T7gp7.3 insert
gp7.3_R	ctttgttagcagccggatctcattaaatgttgataccgccaccgg	For generating T7gp7.3 insert
gp7.7_F	cgagctctaaggaggttataaaaaatggaagactgcattgaatggac	For generating T7gp7.7 insert
gp7.7_R	ctttgttagcagccggatctcattaaatgtgtctccatgtcttacgc	For generating T7gp7.7 insert
Bas63g123_F	cgagctctaaggaggttataaaaaatgcaactctcaagaaaaggtttag	For generating Bas63gp123 insert
Bas63g123_R	ctttgttagcagccggatctcattactttggatatacgctgtcaag	For generating Bas63gp123 insert
Bas63g125_F	cgagctctaaggaggttataaaaaatgaaggctaagagtgcaaaag	For generating Bas63gp125 insert
Bas63g125_R	ctttgttagcagccggatctcatcatttctttttagcctctaaacgtg	For generating Bas63gp125 insert
Bas63g130_F	cgagctctaaggaggttataaaaaatgagcaagttatttaaacatgcgc	For generating Bas63gp130 insert
Bas63g130_R	ctttgttagcagccggatctcattaccagatgtaacggtcaatcattac	For generating Bas63gp130 insert
Bas63g27_F	cgagctctaaggaggttataaaaaatggcagattacaagttgagtg	For generating Bas63gp27 insert
Bas63g27_R	ctttgttagcagccggatctcattaagcagttctcacccaagc	For generating Bas63gp27 insert
Bas63g40_F	cgagctctaaggaggttataaaaaatgactgtagaagataaacttaagaacgc	For generating Bas63gp40 insert
Bas63g40_R	ctttgttagcagccggatctcattattttgtttgtacagaattgtcatttttaacc	For generating Bas63gp40 insert
Bas63g54_F	cgagctctaaggaggttataaaaaatgaaacactctaaagcatttgaaaaag	For generating Bas63gp54 insert
Bas63g54_R	ctttgttagcagccggatctcttactggaagttgtgcttatctttagaag	For generating Bas63gp54 insert
Bas63g7_F	cgagctctaaggaggttataaaaaatggcatatcaaggttttactaagttagg	For generating Bas63gp7 insert
Bas63g7_R	ctttgttagcagccggatctcattacaggccagttggtacg	For generating Bas63gp7 insert
Bas63g77_F	cgagctctaaggaggttataaaaaatgtatctgtcaaacctaaaacgttctg	For generating Bas63gp77 insert
Bas63g77_R	ctttgttagcagccggatctcttagccattgtaagttgccctataaac	For generating Bas63gp77 insert
Bas63g79_F	cgagctctaaggaggttataaaaaatgaaaactgttattgaagccgtcg	For generating Bas63gp79 insert
Bas63g79_R	ctttgttagcagccggatctctcagtcaatggttgctacagtc	For generating Bas63gp79 insert
Bas63g80_F	cgagctctaaggaggttataaaaaatgactaaatcactttacgcagtacc	For generating Bas63gp80 insert
Bas63g80_R	ctttgttagcagccggatctcttaaagctgcttgtcaatattgtttcg	For generating Bas63gp80 insert
Bas63g81_F	cgagctctaaggaggttataaaaaatggataacctttctatatggttcaataagg	For generating Bas63gp81 insert
Bas63g81_R	ctttgttagcagccggatctcttaccaagtccagttaacaagtatacc	For generating Bas63gp81 insert
Bas63g84_F	cgagctctaaggaggttataaaaaatgcgcatggtaaatgaccac	For generating Bas63gp84 insert
Bas63g84_R	ctttgttagcagccggatctcttaatcgtaaattgtagtcccttctgg	For generating Bas63gp84 insert
Bas63g85_F	cgagctctaaggaggttataaaaaatgactactaaaactaaagcacagattg	For generating Bas63gp85 insert
Bas63g85_R	ctttgttagcagccggatctcttaaacgcgtggtgtcttgg	For generating Bas63gp85 insert
Bas63g91_F	cgagctctaaggaggttataaaaaatgacagagaatgaagacactttctatg	For generating Bas63gp91 insert
Bas63g91_R	ctttgttagcagccggatctcttacttcctcgttttaagaactgctaag	For generating Bas63gp91 insert
T7_F2_4.3R	gcgcatgtttaaataacttgctcatggtgtgtctcctttagtgagtcgtattag	For generating genome fragment for T7∆4.3::Bas63gp130
T7_F2_4.3F	gtaatgattgaccgttacatctggtaatcaaacaggagaaaccattatgtctaacgtag	For generating genome fragment for T7∆4.3::Bas63gp130
T7_F2_g130_F	atgagcaagttatttaaacatgcgc	For generating Bas63gp130 insert for T7 assmebly
T7_F2_g130_R	ttaccagatgtaacggtcaatcattac	For generating Bas63gp130 insert for T7 assmebly
Bas63-BC2N-F	ACACTCTTTCCCTACACGACGCTCTTCCGATCTNNtggaatcgttgaaagactcagtg	For generating replicate 1 sequencing amplicons of Bas63 competitive assay samples
Bas63-BC3N-F	ACACTCTTTCCCTACACGACGCTCTTCCGATCTNNNtggaatcgttgaaagactcagtg	For generating replicate 1 sequencing amplicons of Bas63 competitive assay samples
Bas63-BC4N-F	ACACTCTTTCCCTACACGACGCTCTTCCGATCTNNNNtggaatcgttgaaagactcagtg	For generating replicate 2 sequencing amplicons of Bas63 competitive assay samples
Bas63-BC2N-R	GACTGGAGTTCAGACGTGTGCTCTTCCGATCTNNccgtgcaaccattccataac	For generating replicate 2 sequencing amplicons of Bas63 competitive assay samples
Bas63-BC3N-R	GACTGGAGTTCAGACGTGTGCTCTTCCGATCTNNNccgtgcaaccattccataac	For generating replicate 3 sequencing amplicons of Bas63 competitive assay samples
Bas63-BC4N-R	GACTGGAGTTCAGACGTGTGCTCTTCCGATCTNNNNccgtgcaaccattccataac	For generating replicate 3 sequencing amplicons of Bas63 competitive assay samples
